# ER-export and ARFRP1/AP-1-dependent delivery of SARS-CoV-2 Envelope to lysosomes controls late stages of viral replication

**DOI:** 10.1101/2021.06.30.450614

**Authors:** G.J Pearson, H. Mears, M. Broncel, A.P. Snijders, D.L.V. Bauer, J.G. Carlton

## Abstract

The β-coronavirus SARS-CoV-2 is the causative agent of the global Covid-19 pandemic. Coronaviral Envelope (E) proteins are pentameric viroporins that play essential roles in assembly, release and pathogenesis. We developed an inert tagging strategy for SARS-CoV-2 E and find that it localises to the Golgi and to lysosomes. We identify sequences in E, conserved across *Coronaviridae,* responsible for ER-to-Golgi export, and relate this activity to interaction with COP-II via SEC24. Using proximity biotinylation, we identify host-cell factors that interact with E and identify an ARFRP1/AP-1 dependent pathway allowing Golgi-to-lysosome trafficking of E. We identify sequences in E that bind AP-1, are conserved across β-coronaviruses and allow E to be trafficked from Golgi to lysosomes. We show that E acts to deacidify lysosomes and by developing a *trans*-complementation assay, we show that both lysosomal trafficking of E and its viroporin activity are necessary for efficient viral replication and release.
