## Supplemental Table 4 for "ER-export and ARFRP1/AP-1-dependent delivery of SARS-CoV-2 Envelope to lysosomes controls late stages of viral replication"

### Sheet: Sheet1
Name	Sense or Antisense	siRNA 5-3
E-sgmRNA siRNA 1	Sense	UUCUCUAAACGAACUUAUGUAUU
E-sgmRNA siRNA 1	Antisense	UACAUAAGUUCGUUUAGAGAAUU
E-sgmRNA siRNA 2	Sense	UCUCUAAACGAACUUAUGUACUU
E-sgmRNA siRNA 2	Antisense	GUACAUAAGUUCGUUUAGAGAUU
E-sgmRNA siRNA 3	Sense	CUCUAAACGAACUUAUGUACUUU
E-sgmRNA siRNA 3	Antisense	AGUACAUAAGUUCGUUUAGAGUU
E-sgmRNA siRNA 4	Sense	UUCUCUAAACGAACUUAUGUACUU
E-sgmRNA siRNA 4	Antisense	GUACAUAAGUUCGUUUAGAGAAUU
E-sgmRNA siRNA 5	Sense	UCUCUAAACGAACUUAUGUACUUU
E-sgmRNA siRNA 5	Antisense	AGUACAUAAGUUCGUUUAGAGAUU
E-sgmRNA siRNA 6	Sense	UUCUCUAAACGAACUUAUGUACUUU
E-sgmRNA siRNA 6	Antisense	AGUACAUAAGUUCGUUUAGAGAAUU
E-sgmRNA siRNA 7	Sense	UUCUCUAAACGAACUUAUGUACUCUU
E-sgmRNA siRNA 7	Antisense	GAGUACAUAAGUUCGUUUAGAGAAUU
E-sgmRNA siRNA 8	Sense	GUUCUCUAAACGAACUUAUGUACUUU
E-sgmRNA siRNA 8	Antisense	AGUACAUAAGUUCGUUUAGAGAACUU
E-sgmRNA siRNA 9	Sense	GUUCUCUAAACGAACUUAUGUACUCUU
E-sgmRNA siRNA 9	Antisense	GAGUACAUAAGUUCGUUUAGAGAACUU
E-sgmRNA siRNA 10	Sense	UGUUCUCUAAACGAACUUAUGUACUCAUU
E-sgmRNA siRNA 10	Antisense	UGAGUACAUAAGUUCGUUUAGAGAACAUU
E-sgmRNA siRNA 11	Sense	CUGUUCUCUAAACGAACUUAUGUACUCAUUU
E-sgmRNA siRNA 11	Antisense	AUGAGUACAUAAGUUCGUUUAGAGAACAGUU
E-sgmRNA siRNA 12	Sense	UCUGUUCUCUAAACGAACUUAUGUACUCAUUUU
E-sgmRNA siRNA 12	Antisense	AAUGAGUACAUAAGUUCGUUUAGAGAACAGAUU
E-sgmRNA siRNA 13	Sense	AUCUGUUCUCUAAACGAACUUAUGUACUCAUUCUU
E-sgmRNA siRNA 13	Antisense	GAAUGAGUACAUAAGUUCGUUUAGAGAACAGAUUU
E-sgmRNA siRNA 14	Sense	GAUCUGUUCUCUAAACGAACUUAUGUACUCAUUCGUU
E-sgmRNA siRNA 14	Antisense	CGAAUGAGUACAUAAGUUCGUUUAGAGAACAGAUCUU
E-sgmRNA siRNA 15	Sense	AGAUCUGUUCUCUAAACGAACUUAUGUACUCAUUCGUUU
E-sgmRNA siRNA 15	Antisense	ACGAAUGAGUACAUAAGUUCGUUUAGAGAACAGAUCUUU
E-sgmRNA siRNA 16	Sense	AGAUCUGUUCUCUAAACGAACUUAUGUACUCAUUCGUUUU
E-sgmRNA siRNA 16	Antisense	AACGAAUGAGUACAUAAGUUCGUUUAGAGAACAGAUCUUU
