## Supplemental Table 5 for "ER-export and ARFRP1/AP-1-dependent delivery of SARS-CoV-2 Envelope to lysosomes controls late stages of viral replication"

### Sheet: Sheet1
Gene Name	Forward or Reverse	5-3 Primer Sequence
SCAMP1	Forward	TTGACTATGAGAGGGCAGGGAA
SCAMP1	Reverse	GGTATAAGCTGACAAAGAGGAACG
LMAN2L	Forward	ATGTGCTTTGCTGGGGACTT
LMAN2L	Reverse	TCCCCTTTGTTCCCTCCTGT
GOSR1	Forward	TCAGGAAACAGGCTCGACAG
GOSR1	Reverse	CACATGGGCAAATCAGCCAC
GORASP2	Forward	GCAAACGTTGAAAAGCCTGTAA
GORASP2	Reverse	TACCTACCAACACATGCCAAACA
GORASP1	Forward	GTTGGTTCGGACCAGATCCT
GORASP1	Reverse	GGAGTTACAGTCACCTCCCG
ERGIC3	Forward	TCAGTGGCCTTCTCATGCTG
ERGIC3	Reverse	GGGTGGAGGTGTGAATCTGG
EMC7	Forward	TATCGGGGGATGTCCAGAGC
EMC7	Reverse	TTCAGTCTGAGACAGCGACG
ARFRP1	Forward	CTTGGGCAGCTCTGTACCTG
ARFRP1	Reverse	GAGCTCACCTCCACATCCTG
TMEM115	Forward	GGCCTACCTCCTCACCTACA
TMEM115	Reverse	CGAAAGCAAAGTGGTCAGCC
SEC22A	Forward	TGACCCATTTAAGTTGAGCAGTGAA
SEC22A	Reverse	CAAGTAGAATGAACAGGCGCAG
RAB6A	Forward	ACCTCTTGCATGAGTCTTCTTTCT
RAB6A	Reverse	CCACAGTGGAGTCACGAATGTA
